# Gigaxonin, mutated in Giant Axonal Neuropathy, interacts with TDP-43 and other RNA binding proteins

**DOI:** 10.1101/2024.09.03.611033

**Authors:** Cassandra L. Phillips, Maryam Faridounnia, Rachel A. Battaglia, Baggio A. Evangelista, Todd J. Cohen, Puneet Opal, Thomas W. Bouldin, Diane Armao, Natasha T. Snider

## Abstract

Giant Axonal Neuropathy (GAN) is a neurodegenerative disease caused by loss-of-function mutations in the *KLHL16* gene, encoding the cytoskeleton regulator gigaxonin. In the absence of functional gigaxonin, intermediate filament (IF) proteins accumulate in neurons and other cell types due to impaired turnover and transport. GAN neurons exhibit distended, swollen axons and distal axonal degeneration, but the mechanisms behind this selective neuronal vulnerability are unknown. Our objective was to identify novel gigaxonin interactors pertinent to GAN neurons. Unbiased proteomics revealed a statistically significant predominance of RNA-binding proteins (RBPs) within the soluble gigaxonin interactome and among differentially-expressed proteins in iPSC-neuron progenitors from a patient with classic GAN. Among the identified RBPs was TAR DNA-binding protein 43 (TDP-43), which associated with the gigaxonin protein and its mRNA transcript. TDP-43 co-localized within large axonal neurofilament IFs aggregates in iPSC-motor neurons derived from a GAN patient with the ‘axonal CMT-plus’ disease phenotype. Our results implicate RBP dysfunction as a potential underappreciated contributor to GAN-related neurodegeneration.

**Summary:** This work reveals that the neurodegeneration-associated protein and cytoskeleton regulator gigaxonin and its mRNA associate with numerous RNA binding proteins. These findings shift understanding of normal gigaxonin function and provide insights into how disease-causing mutations in the gigaxonin-encoding gene (*KLHL16*) may ignite a pathogenic cascade in neurons.
