## Supplemental Table 2 for "Gigaxonin, mutated in Giant Axonal Neuropathy, interacts with TDP-43 and other RNA binding proteins"

### Sheet: RBPs in GFP-Gig pulldown
Gene ID	Gene Name	Species
8227	A-kinase anchoring protein 17A(AKAP17A)	Homo sapiens
26993	A-kinase anchoring protein 8 like(AKAP8L)	Homo sapiens
10270	A-kinase anchoring protein 8(AKAP8)	Homo sapiens
375	ADP ribosylation factor 1(ARF1)	Homo sapiens
377	ADP ribosylation factor 3(ARF3)	Homo sapiens
23	ATP binding cassette subfamily F member 1(ABCF1)	Homo sapiens
9530	BAG cochaperone 4(BAG4)	Homo sapiens
9790	BMS1 ribosome biogenesis factor(BMS1)	Homo sapiens
10521	DEAD-box helicase 17(DDX17)	Homo sapiens
9416	DEAD-box helicase 23(DDX23)	Homo sapiens
51428	DEAD-box helicase 41(DDX41)	Homo sapiens
1655	DEAD-box helicase 5(DDX5)	Homo sapiens
1665	DEAH-box helicase 15(DHX15)	Homo sapiens
79665	DEAH-box helicase 40(DHX40)	Homo sapiens
10212	DExD-box helicase 39A(DDX39A)	Homo sapiens
7919	DExD-box helicase 39B(DDX39B)	Homo sapiens
54505	DExH-box helicase 29(DHX29)	Homo sapiens
90957	DExH-box helicase 57(DHX57)	Homo sapiens
1660	DExH-box helicase 9(DHX9)	Homo sapiens
27292	DIM1 rRNA methyltransferase and ribosome maturation factor(DIMT1)	Homo sapiens
22894	DIS3 homolog, exosome endoribonuclease and 3'-5' exoribonuclease(DIS3)	Homo sapiens
2130	EWS RNA binding protein 1(EWSR1)	Homo sapiens
54552	G protein nucleolar 3 like(GNL3L)	Homo sapiens
55094	G-patch domain containing 1(GPATCH1)	Homo sapiens
10075	HECT, UBA and WWE domain containing E3 ubiquitin protein ligase 1(HUWE1)	Homo sapiens
81887	LAS1 like ribosome biogenesis factor(LAS1L)	Homo sapiens
84298	LLP homolog, long-term synaptic facilitation factor(LLPH)	Homo sapiens
51747	LUC7 like 3 pre-mRNA splicing factor(LUC7L3)	Homo sapiens
10514	MYB binding protein 1a(MYBBP1A)	Homo sapiens
55226	N-acetyltransferase 10(NAT10)	Homo sapiens
80155	N-alpha-acetyltransferase 15, NatA auxiliary subunit(NAA15)	Homo sapiens
4830	NME/NM23 nucleoside diphosphate kinase 1(NME1)	Homo sapiens
54888	NOP2/Sun RNA methyltransferase 2(NSUN2)	Homo sapiens
10528	NOP56 ribonucleoprotein(NOP56)	Homo sapiens
51602	NOP58 ribonucleoprotein(NOP58)	Homo sapiens
84295	PHD finger protein 6(PHF6)	Homo sapiens
5901	RAN, member RAS oncogene family(RAN)	Homo sapiens
51493	RNA 2',3'-cyclic phosphate and 5'-OH ligase(RTCB)	Homo sapiens
84991	RNA binding motif protein 17(RBM17)	Homo sapiens
58517	RNA binding motif protein 25(RBM25)	Homo sapiens
9584	RNA binding motif protein 39(RBM39)	Homo sapiens
10921	RNA binding protein with serine rich domain 1(RNPS1)	Homo sapiens
5442	RNA polymerase mitochondrial(POLRMT)	Homo sapiens
10952	SEC61 translocon subunit beta(SEC61B)	Homo sapiens
79753	Smad nuclear interacting protein 1(SNIP1)	Homo sapiens
23435	TAR DNA binding protein(TARDBP)	Homo sapiens
10131	TNF receptor associated protein 1(TRAP1)	Homo sapiens
55720	TSR1 ribosome maturation factor(TSR1)	Homo sapiens
7284	Tu translation elongation factor, mitochondrial(TUFM)	Homo sapiens
23350	U2 snRNP associated SURP domain containing(U2SURP)	Homo sapiens
5976	UPF1 RNA helicase and ATPase(UPF1)	Homo sapiens
11180	WD repeat domain 6(WDR6)	Homo sapiens
51729	WW domain binding protein 11(WBP11)	Homo sapiens
7520	X-ray repair cross complementing 5(XRCC5)	Homo sapiens
4904	Y-box binding protein 1(YBX1)	Homo sapiens
8531	Y-box binding protein 3(YBX3)	Homo sapiens
10973	activating signal cointegrator 1 complex subunit 3(ASCC3)	Homo sapiens
372	archain 1(ARCN1)	Homo sapiens
65117	arginine and serine rich coiled-coil 2(RSRC2)	Homo sapiens
57038	arginyl-tRNA synthetase 2, mitochondrial(RARS2)	Homo sapiens
689	basic transcription factor 3(BTF3)	Homo sapiens
705	bystin like(BYSL)	Homo sapiens
10523	calcium homeostasis endoplasmic reticulum protein(CHERP)	Homo sapiens
7203	chaperonin containing TCP1 subunit 3(CCT3)	Homo sapiens
10575	chaperonin containing TCP1 subunit 4(CCT4)	Homo sapiens
29105	cilia and flagella associated protein 20(CFAP20)	Homo sapiens
1213	clathrin heavy chain(CLTC)	Homo sapiens
51692	cleavage and polyadenylation specific factor 3(CPSF3)	Homo sapiens
1477	cleavage stimulation factor subunit 1(CSTF1)	Homo sapiens
984	cyclin dependent kinase 11B(CDK11B)	Homo sapiens
1029	cyclin dependent kinase inhibitor 2A(CDKN2A)	Homo sapiens
1465	cysteine and glycine rich protein 1(CSRP1)	Homo sapiens
10970	cytoskeleton associated protein 4(CKAP4)	Homo sapiens
1778	dynein cytoplasmic 1 heavy chain 1(DYNC1H1)	Homo sapiens
9343	elongation factor Tu GTP binding domain containing 2(EFTUD2)	Homo sapiens
83481	epiplakin 1(EPPK1)	Homo sapiens
1938	eukaryotic translation elongation factor 2(EEF2)	Homo sapiens
1965	eukaryotic translation initiation factor 2 subunit alpha(EIF2S1)	Homo sapiens
8894	eukaryotic translation initiation factor 2 subunit beta(EIF2S2)	Homo sapiens
8662	eukaryotic translation initiation factor 3 subunit B(EIF3B)	Homo sapiens
728689	eukaryotic translation initiation factor 3 subunit C like(EIF3CL)	Homo sapiens
8663	eukaryotic translation initiation factor 3 subunit C(EIF3C)	Homo sapiens
8664	eukaryotic translation initiation factor 3 subunit D(EIF3D)	Homo sapiens
51386	eukaryotic translation initiation factor 3 subunit L(EIF3L)	Homo sapiens
1973	eukaryotic translation initiation factor 4A1(EIF4A1)	Homo sapiens
9470	eukaryotic translation initiation factor 4E family member 2(EIF4E2)	Homo sapiens
7514	exportin 1(XPO1)	Homo sapiens
81608	factor interacting with PAPOLA and CPSF1(FIP1L1)	Homo sapiens
2194	fatty acid synthase(FASN)	Homo sapiens
2091	fibrillarin(FBL)	Homo sapiens
2316	filamin A(FLNA)	Homo sapiens
23193	glucosidase II alpha subunit(GANAB)	Homo sapiens
83743	glutamate rich WD repeat containing 1(GRWD1)	Homo sapiens
3320	heat shock protein 90 alpha family class A member 1(HSP90AA1)	Homo sapiens
3326	heat shock protein 90 alpha family class B member 1(HSP90AB1)	Homo sapiens
3303	heat shock protein family A (Hsp70) member 1A(HSPA1A)	Homo sapiens
3304	heat shock protein family A (Hsp70) member 1B(HSPA1B)	Homo sapiens
3312	heat shock protein family A (Hsp70) member 8(HSPA8)	Homo sapiens
3315	heat shock protein family B (small) member 1(HSPB1)	Homo sapiens
3329	heat shock protein family D (Hsp60) member 1(HSPD1)	Homo sapiens
85441	helicase with zinc finger 2(HELZ2)	Homo sapiens
343069	heterogeneous nuclear ribonucleoprotein C like 1(HNRNPCL1)	Homo sapiens
440563	heterogeneous nuclear ribonucleoprotein C like 2(HNRNPCL2)	Homo sapiens
649330	heterogeneous nuclear ribonucleoprotein C like 3(HNRNPCL3)	Homo sapiens
101060301	heterogeneous nuclear ribonucleoprotein C like 4(HNRNPCL4)	Homo sapiens
3183	heterogeneous nuclear ribonucleoprotein C(HNRNPC)	Homo sapiens
3185	heterogeneous nuclear ribonucleoprotein F(HNRNPF)	Homo sapiens
3187	heterogeneous nuclear ribonucleoprotein H1(HNRNPH1)	Homo sapiens
3190	heterogeneous nuclear ribonucleoprotein K(HNRNPK)	Homo sapiens
4670	heterogeneous nuclear ribonucleoprotein M(HNRNPM)	Homo sapiens
10236	heterogeneous nuclear ribonucleoprotein R(HNRNPR)	Homo sapiens
3192	heterogeneous nuclear ribonucleoprotein U(HNRNPU)	Homo sapiens
3151	high mobility group nucleosomal binding domain 2(HMGN2)	Homo sapiens
3032	hydroxyacyl-CoA dehydrogenase trifunctional multienzyme complex subunit beta(HADHB)	Homo sapiens
10989	inner membrane mitochondrial protein(IMMT)	Homo sapiens
3615	inosine monophosphate dehydrogenase 2(IMPDH2)	Homo sapiens
10642	insulin like growth factor 2 mRNA binding protein 1(IGF2BP1)	Homo sapiens
10643	insulin like growth factor 2 mRNA binding protein 3(IGF2BP3)	Homo sapiens
24138	interferon induced protein with tetratricopeptide repeats 5(IFIT5)	Homo sapiens
3608	interleukin enhancer binding factor 2(ILF2)	Homo sapiens
3837	karyopherin subunit beta 1(KPNB1)	Homo sapiens
3930	lamin B receptor(LBR)	Homo sapiens
10128	leucine rich pentatricopeptide repeat containing(LRPPRC)	Homo sapiens
57470	leucine rich repeat containing 47(LRRC47)	Homo sapiens
92140	metadherin(MTDH)	Homo sapiens
55149	mitochondrial poly(A) polymerase(MTPAP)	Homo sapiens
25983	neuroguidin(NGDN)	Homo sapiens
190	nuclear receptor subfamily 0 group B member 1(NR0B1)	Homo sapiens
79707	nucleolar protein 9(NOL9)	Homo sapiens
4691	nucleolin(NCL)	Homo sapiens
4869	nucleophosmin 1(NPM1)	Homo sapiens
4673	nucleosome assembly protein 1 like 1(NAP1L1)	Homo sapiens
4676	nucleosome assembly protein 1 like 4(NAP1L4)	Homo sapiens
5479	peptidylprolyl isomerase B(PPIB)	Homo sapiens
2193	phenylalanyl-tRNA synthetase subunit alpha(FARSA)	Homo sapiens
26986	poly(A) binding protein cytoplasmic 1(PABPC1)	Homo sapiens
64761	poly(ADP-ribose) polymerase family member 12(PARP12)	Homo sapiens
22827	poly(U) binding splicing factor 60(PUF60)	Homo sapiens
55119	pre-mRNA processing factor 38B(PRPF38B)	Homo sapiens
55660	pre-mRNA processing factor 40 homolog A(PRPF40A)	Homo sapiens
24148	pre-mRNA processing factor 6(PRPF6)	Homo sapiens
10594	pre-mRNA processing factor 8(PRPF8)	Homo sapiens
5700	proteasome 26S subunit, ATPase 1(PSMC1)	Homo sapiens
9601	protein disulfide isomerase family A member 4(PDIA4)	Homo sapiens
5501	protein phosphatase 1 catalytic subunit gamma(PPP1CC)	Homo sapiens
6184	ribophorin I(RPN1)	Homo sapiens
6134	ribosomal protein L10(RPL10)	Homo sapiens
4736	ribosomal protein L10a(RPL10A)	Homo sapiens
6136	ribosomal protein L12(RPL12)	Homo sapiens
6137	ribosomal protein L13(RPL13)	Homo sapiens
23521	ribosomal protein L13a(RPL13A)	Homo sapiens
6138	ribosomal protein L15(RPL15)	Homo sapiens
6141	ribosomal protein L18(RPL18)	Homo sapiens
6143	ribosomal protein L19(RPL19)	Homo sapiens
6147	ribosomal protein L23a(RPL23A)	Homo sapiens
6152	ribosomal protein L24(RPL24)	Homo sapiens
6154	ribosomal protein L26(RPL26)	Homo sapiens
6158	ribosomal protein L28(RPL28)	Homo sapiens
6122	ribosomal protein L3(RPL3)	Homo sapiens
6156	ribosomal protein L30(RPL30)	Homo sapiens
6164	ribosomal protein L34(RPL34)	Homo sapiens
6165	ribosomal protein L35a(RPL35A)	Homo sapiens
6124	ribosomal protein L4(RPL4)	Homo sapiens
6128	ribosomal protein L6(RPL6)	Homo sapiens
6129	ribosomal protein L7(RPL7)	Homo sapiens
6130	ribosomal protein L7a(RPL7A)	Homo sapiens
6132	ribosomal protein L8(RPL8)	Homo sapiens
6207	ribosomal protein S13(RPS13)	Homo sapiens
6209	ribosomal protein S15(RPS15)	Homo sapiens
6218	ribosomal protein S17(RPS17)	Homo sapiens
6187	ribosomal protein S2(RPS2)	Homo sapiens
6229	ribosomal protein S24(RPS24)	Homo sapiens
6231	ribosomal protein S26(RPS26)	Homo sapiens
6232	ribosomal protein S27(RPS27)	Homo sapiens
6189	ribosomal protein S3A(RPS3A)	Homo sapiens
6191	ribosomal protein S4 X-linked(RPS4X)	Homo sapiens
6192	ribosomal protein S4 Y-linked 1(RPS4Y1)	Homo sapiens
140032	ribosomal protein S4 Y-linked 2(RPS4Y2)	Homo sapiens
6194	ribosomal protein S6(RPS6)	Homo sapiens
6202	ribosomal protein S8(RPS8)	Homo sapiens
6203	ribosomal protein S9(RPS9)	Homo sapiens
6175	ribosomal protein lateral stalk subunit P0(RPLP0)	Homo sapiens
9295	serine and arginine rich splicing factor 11(SRSF11)	Homo sapiens
6432	serine and arginine rich splicing factor 7(SRSF7)	Homo sapiens
6730	signal recognition particle 68(SRP68)	Homo sapiens
6731	signal recognition particle 72(SRP72)	Homo sapiens
6633	small nuclear ribonucleoprotein D2 polypeptide(SNRPD2)	Homo sapiens
23020	small nuclear ribonucleoprotein U5 subunit 200(SNRNP200)	Homo sapiens
8402	solute carrier family 25 member 11(SLC25A11)	Homo sapiens
292	solute carrier family 25 member 5(SLC25A5)	Homo sapiens
9092	spliceosome associated factor 1, recruiter of U4/U6.U5 tri-snRNP(SART1)	Homo sapiens
7536	splicing factor 1(SF1)	Homo sapiens
23451	splicing factor 3b subunit 1(SF3B1)	Homo sapiens
51639	splicing factor 3b subunit 6(SF3B6)	Homo sapiens
6433	splicing factor SWAP(SFSWAP)	Homo sapiens
140890	splicing regulatory glutamic acid and lysine rich protein 1(SREK1)	Homo sapiens
6780	staufen double-stranded RNA binding protein 1(STAU1)	Homo sapiens
10963	stress induced phosphoprotein 1(STIP1)	Homo sapiens
6749	structure specific recognition protein 1(SSRP1)	Homo sapiens
10285	survival motor neuron domain containing 1(SMNDC1)	Homo sapiens
6950	t-complex 1(TCP1)	Homo sapiens
81627	tRNA methyltransferase 1 like(TRMT1L)	Homo sapiens
26136	testin LIM domain protein(TES)	Homo sapiens
92609	translocase of inner mitochondrial membrane 50(TIMM50)	Homo sapiens
6737	tripartite motif containing 21(TRIM21)	Homo sapiens
10155	tripartite motif containing 28(TRIM28)	Homo sapiens
22954	tripartite motif containing 32(TRIM32)	Homo sapiens
7531	tyrosine 3-monooxygenase/tryptophan 5-monooxygenase activation protein epsilon(YWHAE)	Homo sapiens
7534	tyrosine 3-monooxygenase/tryptophan 5-monooxygenase activation protein zeta(YWHAZ)	Homo sapiens
7317	ubiquitin like modifier activating enzyme 1(UBA1)	Homo sapiens
51366	ubiquitin protein ligase E3 component n-recognin 5(UBR5)	Homo sapiens
7415	valosin containing protein(VCP)	Homo sapiens
7431	vimentin(VIM)	Homo sapiens
55854	zinc finger CCCH-type containing 15(ZC3H15)	Homo sapiens
23211	zinc finger CCCH-type containing 4(ZC3H4)	Homo sapiens
84524	zinc finger CCCH-type containing 8(ZC3H8)	Homo sapiens
56829	zinc finger CCCH-type containing, antiviral 1(ZC3HAV1)	Homo sapiens
